# An uncommon phosphorylation mode regulates the activity and protein-interactions of N-acetylglucosamine kinase

**DOI:** 10.1101/2024.02.23.581760

**Authors:** Arif Celik, Ida Beyer, Dorothea Fiedler

## Abstract

While the function of protein phosphorylation in eukaryotic cell signaling is well established, the role of a closely related modification, protein pyrophosphorylation, is just starting to surface. A recent study has identified several targets of endogenous protein pyrophosphorylation in mammalian cell lines, including N-acetylglucosamine kinase (NAGK). Here, a detailed functional analysis of NAGK phosphorylation and pyrophosphorylation on serine 76 (S76) has been conducted. This analysis was enabled by using amber codon suppression to obtain phosphorylated pS76-NAGK, which was subsequently converted to site-specifically pyrophosphorylated NAGK (ppS76-NAGK) with a phosphorimidazolide regent. A significant reduction in GlcNAc kinase activity was observed upon phosphorylation, and near-complete inactivation upon pyrophosphorylation. The formation of ppS76-NAGK proceeded *via* an ATP-dependent autocatalytic process, and once formed, ppS76-NAGK displayed notable stability towards dephosphorylation in mammalian cell lysates. Proteomic examination unveiled a distinct set of protein-protein interactions for ppS76-NAGK, suggesting an alternative function, independent of its kinase activity. Overall, a significant regulatory role of pyrophosphorylation on NAGK activity was uncovered, providing a strong incentive to investigate the influence of this unusual phosphorylation mode on other kinases.
