## Supplemental Table 2 for "An uncommon phosphorylation mode regulates the activity and protein-interactions of N-acetylglucosamine kinase"

### Sheet: Tabelle1
BioPlanet_Pathways															GO_Cellular_Component
Term	Overlap	P-value	Adjusted P-value	Old P-value	Old Adjusted P-value	Odds Ratio	Combined Score	Genes							Term	Overlap	P-value	Adjusted P-value	Old P-value	Old Adjusted P-value	Odds Ratio	Combined Score	Genes
Tricarboxylic acid (TCA) cycle and respiratory electron transport	5/117	9.44188e-05	0.0119348	0	0	12.1147	112.277	PDHA1;NDUFB4;NDUFS3;ATP5J;ATP5I							Nucleus (GO:0005634)	39/4487	8.51589e-08	9.9636e-06	0	0	3.47887	56.6316	KMT2E;DIDO1;POP7;SET;POLDIP3;CTCF;CCAR2;TOR1AIP1;EXOSC6;BASP1;EXOSC9;RSBN1L;ANXA7;NEK1;DMAP1;RNF111;RBFOX2;JUND;PDHA1;NAA10;NCBP2;CCDC137;FUS;ALYREF;DNTTIP1;GTF2F1;POU3F3;LSM3;GATAD2A;MYO1C;PSMA2;PRPF3;DSG1;DNAJC9;PFDN2;ALDOA;TRIM32;CC2D1A;LTF
Messenger RNA processing	6/203	0.000142081	0.0119348	0	0	8.34391	73.9196	NCBP2;FUS;PRPF3;ALYREF;SREK1;GTF2F1							Intracellular Membrane-Bounded Organelle (GO:0043231)	41/5175	4.3551e-07	2.54773e-05	0	0	3.1918	46.7495	KMT2E;DIDO1;POP7;SET;POLDIP3;MIA3;CTCF;CCAR2;TOR1AIP1;EXOSC6;BASP1;EXOSC9;RSBN1L;ANXA7;NEK1;DMAP1;RNF111;RBFOX2;JUND;PDHA1;NAA10;NCBP2;CCDC137;FUS;ALYREF;DNTTIP1;GTF2F1;POU3F3;LSM3;GATAD2A;MYO1C;RAB14;PSMA2;PRPF3;DSG1;DNAJC9;PFDN2;ALDOA;TRIM32;CC2D1A;LTF
Respiratory electron transport, ATP biosynthesis by chemiosmotic coupling, and heat production by uncoupling proteins	1981-04-01	0.000283602	0.0119849	0	0	13.9312	113.789	NDUFB4;NDUFS3;ATP5J;ATP5I							Intracellular Non-Membrane-Bounded Organelle (GO:0043232)	17/1195	2.74333e-06	0.00010699	0	0	4.43441	56.7886	RBM28;POP7;SET;PDHA1;NAA10;POP1;CCDC137;FUS;DNTTIP1;NOC4L;CTCF;CCAR2;EXOSC6;TBL3;BASP1;EXOSC9;SURF6
Gene expression	12/968	0.000350647	0.0119849	0	0	3.60707	28.6969	EXOSC6;SET;EIF1AX;NCBP2;PSMA2;FUS;EXOSC9;ALYREF;GTF2F1;RNF111;LSM3;EIF3B							Nucleolus (GO:0005730)	13/771	8.17395e-06	0.000216573	0	0	5.05646	59.2342	RBM28;POP7;PDHA1;NAA10;POP1;CCDC137;DNTTIP1;NOC4L;CTCF;EXOSC6;TBL3;EXOSC9;SURF6
mRNA stability regulation by proteins that bind AU-rich elements	1986-04-01	0.000356692	0.0119849	0	0	13.0784	103.825	EXOSC6;SET;PSMA2;EXOSC9							Nuclear Lumen (GO:0031981)	13/780	9.25527e-06	0.000216573	0	0	4.99478	57.8911	RBM28;POP7;PDHA1;NAA10;POP1;CCDC137;DNTTIP1;NOC4L;CTCF;EXOSC6;TBL3;EXOSC9;SURF6
Electron transport chain	4/105	0.000759292	0.0193734	0	0	10.608	76.1984	NDUFB4;NDUFS3;ATP5J;ATP5I							Chromosome (GO:0005694)	5/164	0.000454411	0.00886101	0	0	8.5134	65.5234	CCDC137;EXOSC9;DNTTIP1;SURF6;CTCF
Messenger RNA decay by 3' to 5' exoribonuclease	2024-02-11	0.000807225	0.0193734	0	0	58.2251	414.674	EXOSC6;EXOSC9							Nucleolar Exosome (RNase Complex) (GO:0101019)	2024-02-09	0.000531046	0.00887605	0	0	74.8684	564.557	EXOSC6;EXOSC9
Deadenylation-dependent mRNA decay	1949-03-01	0.000923982	0.0194036	0	0	17.2835	120.757	EXOSC6;EXOSC9;LSM3							90S Preribosome (GO:0030686)	2024-02-12	0.000966223	0.014131	0	0	52.4	363.767	TBL3;NOC4L
Chemiosmotic coupling formation of ATP	2024-02-13	0.00113902	0.0212616	0	0	47.634	322.844	ATP5J;ATP5I							Endoribonuclease Complex (GO:1902555)	2024-02-17	0.001966	0.0255581	0	0	34.9246	217.641	POP7;POP1
Spliceosome	4/127	0.00153888	0.0242137	0	0	8.70094	56.3534	NCBP2;PRPF3;ALYREF;LSM3							Tertiary Granule (GO:0070820)	4/162	0.00371583	0.0434753	0	0	6.76155	37.8319	RAB14;DSG1;ALDOA;LTF
RNA degradation	1959-03-01	0.00158542	0.0242137	0	0	14.19	91.4816	EXOSC6;EXOSC9;LSM3							P-body (GO:0000932)	1983-03-01	0.00419095	0.0445765	0	0	9.921	54.3158	PSMA2;LSM14A;LSM3
Destabilization of mRNA by KSRP	2024-02-17	0.001966	0.0250237	0	0	34.9246	217.641	EXOSC6;EXOSC9							U2-type Spliceosomal Complex (GO:0005684)	1990-03-01	0.00525531	0.0512392	0	0	9.11954	47.8641	PRPF3;LUC7L;LSM3
Oxidative phosphorylation	4/136	0.00197729	0.0250237	0	0	8.10401	50.4558	NDUFB4;NDUFS3;ATP5J;ATP5I							Intracellular Organelle Lumen (GO:0070013)	9/856	0.00600007	0.0540007	0	0	2.93748	15.0281	PDHA1;PDE12;PSMA2;NDUFS3;MIA3;TK1;ALDOA;CCAR2;LTF
Capped intron-containing pre-mRNA processing	4/138	0.00208531	0.0250237	0	0	7.98225	49.2732	NCBP2;FUS;ALYREF;GTF2F1							Phagocytic Vesicle (GO:0045335)	3/100	0.00703534	0.0587953	0	0	8.17526	40.5232	RAB14;RAB9A;LTF
Destabilization of mRNA by butyrate response factor 1 (BRF1)	2024-02-19	0.00245951	0.0275465	0	0	30.8127	185.116	EXOSC6;EXOSC9							U4/U6 X U5 tri-snRNP Complex (GO:0046540)	1935-02-01	0.0082199	0.0634841	0	0	15.8604	76.1491	PRPF3;LSM3
Messenger RNA capping	2024-02-28	0.00531483	0.052523	0	0	20.1377	105.466	NCBP2;GTF2F1							Spliceosomal tri-snRNP Complex (GO:0097526)	1936-02-01	0.00868158	0.0634841	0	0	15.3932	73.0646	PRPF3;LSM3
PERK-regulated gene expression	2024-02-28	0.00531483	0.052523	0	0	20.1377	105.466	EXOSC6;EXOSC9							Mitochondrial Respiratory Chain Complex I (GO:0005747)	1941-02-01	0.0111589	0.0725327	0	0	13.4163	60.3134	NDUFB4;NDUFS3
Huntington's disease	4/184	0.00582537	0.0543702	0	0	5.92853	30.5054	DCTN2;NDUFB4;NDUFS3;ATP5J							Respiratory Chain Complex I (GO:0045271)	1941-02-01	0.0111589	0.0725327	0	0	13.4163	60.3134	NDUFB4;NDUFS3
RNA polymerase II transcription	3/101	0.00723062	0.0639339	0	0	8.09143	39.8861	NCBP2;ALYREF;GTF2F1							Mitochondrial Matrix (GO:0005759)	5/355	0.0125761	0.0774424	0	0	3.83014	16.7605	PDHA1;PDE12;NDUFS3;TK1;CCAR2
Transport of mature mRNAs derived from intronless transcripts	1938-02-01	0.009639	0.0809676	0	0	14.5365	67.4778	NCBP2;ALYREF							U2-type Precatalytic Spliceosome (GO:0071005)	1949-02-01	0.0156858	0.0917621	0	0	11.1282	46.2377	PRPF3;LSM3
Messenger RNA splicing: minor pathway	1942-02-01	0.0116875	0.0933689	0	0	13.0803	58.1972	NCBP2;GTF2F1							Precatalytic Spliceosome (GO:0071011)	1952-02-01	0.0175543	0.0978026	0	0	10.4589	42.2798	PRPF3;LSM3
Cleavage of growing transcript in the termination region	1943-02-01	0.0122269	0.0933689	0	0	12.7606	56.1992	NCBP2;ALYREF							Spliceosomal snRNP Complex (GO:0097525)	1957-02-01	0.0208664	0.110971	0	0	9.50574	36.7836	LUC7L;LSM3
Parkinson's disease	3/131	0.0146208	0.106796	0	0	6.18562	26.1362	NDUFB4;NDUFS3;ATP5J							U6 snRNP (GO:0005688)	2024-01-07	0.0269865	0.131559	0	0	43.1082	155.725	LSM3
Translation factors	1950-02-01	0.0162986	0.11409	0	0	10.8958	44.8546	EIF1AX;EIF3B							Ribonuclease MRP Complex (GO:0000172)	2024-01-07	0.0269865	0.131559	0	0	43.1082	155.725	POP7
FOSB gene expression and drug abuse	2024-01-05	0.0193503	0.12608	0	0	64.6688	255.122	JUND							Small-Subunit Processome (GO:0032040)	1973-02-01	0.0330163	0.143384	0	0	7.35767	25.0952	TBL3;NOC4L
Transport of mature transcript to cytoplasm	1955-02-01	0.0195124	0.12608	0	0	9.86544	38.8374	NCBP2;ALYREF							Multimeric Ribonuclease P Complex (GO:0030681)	2024-01-09	0.034564	0.143384	0	0	32.3279	108.782	POP7
Activation of mRNA upon binding of the cap-binding complex and eIFs, and subsequent binding to 43S	1957-02-01	0.0208664	0.129835	0	0	9.50574	36.7836	EIF1AX;EIF3B							Amphisome Membrane (GO:1904930)	2024-01-09	0.034564	0.143384	0	0	32.3279	108.782	CHMP6
HIV genome transcription	1961-02-01	0.0236881	0.142128	0	0	8.8595	33.1592	NCBP2;GTF2F1							Ficolin-1-Rich Granule (GO:0101002)	3/184	0.0352591	0.143384	0	0	4.36265	14.5932	PSMA2;DSG1;ALDOA
Validated nuclear estrogen receptor alpha network	1964-02-01	0.0259013	0.147521	0	0	8.42954	30.797	SET;ATP5J							Cytoplasmic Stress Granule (GO:0010494)	1976-02-01	0.0355395	0.143384	0	0	7.05832	23.5544	LSM14A;EIF3B
Acetylcholine biosynthesis	2024-01-07	0.0269865	0.147521	0	0	43.1082	155.725	PDHA1							Preribosome, Small Subunit Precursor (GO:0030688)	2024-01-10	0.0383309	0.14949	0	0	28.7345	93.7175	NOC4L
SIDS susceptibility pathways	1967-02-01	0.0281951	0.147521	0	0	8.03927	28.689	CTCF;CC2D1A							Amphisome (GO:0044753)	2024-01-11	0.0420833	0.15883	0	0	25.8597	81.9264	CHMP6
Alzheimer's disease	3/169	0.0284237	0.147521	0	0	4.76048	16.9499	NDUFB4;NDUFS3;ATP5J							Swr1 Complex (GO:0000812)	2024-01-12	0.0458212	0.163528	0	0	23.5077	72.4744	DMAP1
Messenger RNA splicing: major pathway	1968-02-01	0.0289773	0.147521	0	0	7.91707	28.0363	FUS;ALYREF							Late Endosome (GO:0005770)	3/205	0.0461233	0.163528	0	0	3.90495	12.0133	RAB14;RAB9A;CHMP6
Stabilization of mRNA by HuR	2024-01-08	0.0307826	0.147756	0	0	36.9481	128.609	SET							Nuclear Chromosome (GO:0000228)	1995-02-01	0.05312	0.175342	0	0	5.61092	16.4692	EXOSC9;DMAP1
Shuttle for transfer of acetyl groups from mitochondria to the cytosol	2024-01-08	0.0307826	0.147756	0	0	36.9481	128.609	PDHA1							Mitochondrial Inner Membrane (GO:0005743)	4/370	0.0566108	0.175342	0	0	2.8882	8.29363	SLC25A3;NDUFB4;NDUFS3;PGAM5
Cap-dependent translation initiation	1973-02-01	0.0330163	0.149435	0	0	7.35767	25.0952	EIF1AX;EIF3B							U2-type Prespliceosome (GO:0071004)	2024-01-15	0.0569488	0.175342	0	0	18.4675	52.9206	LUC7L
Transcription	3/181	0.0338297	0.149435	0	0	4.43685	15.025	NCBP2;ALYREF;GTF2F1							Prespliceosome (GO:0071010)	2024-01-15	0.0569488	0.175342	0	0	18.4675	52.9206	LUC7L
Pyrimidine salvage reactions	2024-01-09	0.034564	0.149435	0	0	32.3279	108.782	TK1							trans-Golgi Network Transport Vesicle (GO:0030140)	2024-01-15	0.0569488	0.175342	0	0	18.4675	52.9206	RAB14
Glycolysis and gluconeogenesis	1975-02-01	0.0346903	0.149435	0	0	7.15537	24.0513	PDHA1;ALDOA							Vesicle (GO:0031982)	3/235	0.0641639	0.180681	0	0	3.39483	9.32326	MYO1C;DCTN2;BASP1
Unfolded protein response	1979-02-01	0.0381351	0.160167	0	0	6.7823	22.1552	EXOSC6;EXOSC9							Transcription Factor TFTC Complex (GO:0033276)	2024-01-17	0.0642959	0.180681	0	0	16.1575	44.3403	ENY2
Apoptotic cleavage of cell adhesion proteins	2024-01-11	0.0420833	0.163786	0	0	25.8597	81.9264	DSG1							Desmosome (GO:0030057)	2024-01-17	0.0642959	0.180681	0	0	16.1575	44.3403	DSG1
Valine, leucine and isoleucine biosynthesis	2024-01-11	0.0420833	0.163786	0	0	25.8597	81.9264	PDHA1							Kinetochore Microtubule (GO:0005828)	2024-01-18	0.0679482	0.180681	0	0	15.2063	40.8898	CHMP6
SLBP-dependent processing of replication-dependent histone pre-mRNAs	2024-01-11	0.0420833	0.163786	0	0	25.8597	81.9264	NCBP2							U1 snRNP (GO:0005685)	2024-01-18	0.0679482	0.180681	0	0	15.2063	40.8898	LUC7L
HIV infection	3/200	0.0434016	0.163786	0	0	4.00508	12.565	NCBP2;PSMA2;GTF2F1							Preribosome, Large Subunit Precursor (GO:0030687)	2024-01-18	0.0679482	0.180681	0	0	15.2063	40.8898	NSA2
Pyruvate dehydrogenase (PDH) complex regulation	2024-01-12	0.0458212	0.163786	0	0	23.5077	72.4744	PDHA1							Organelle Inner Membrane (GO:0019866)	4/398	0.070061	0.182079	0	0	2.67911	7.1221	SLC25A3;NDUFB4;NDUFS3;PGAM5
Granzyme A-mediated apoptosis pathway	2024-01-12	0.0458212	0.163786	0	0	23.5077	72.4744	SET							Multivesicular Body Membrane (GO:0032585)	2024-01-19	0.0715865	0.182079	0	0	14.3608	37.8671	CHMP6
Rab GTPases mark targets in the endocytotic machinery	2024-01-12	0.0458212	0.163786	0	0	23.5077	72.4744	RAB9A							Cytoplasmic Vesicle Lumen (GO:0060205)	2/115	0.0742391	0.184808	0	0	4.61318	11.9964	PSMA2;ALDOA
Disease	6/674	0.0477668	0.167184	0	0	2.40195	7.30534	EXOSC6;NCBP2;PSMA2;EXOSC9;GTF2F1;LTF							Endocytic Vesicle Lumen (GO:0071682)	2024-01-21	0.078821	0.192126	0	0	12.9234	32.8328	LTF
HIV-1 early elongation complex formation	2024-01-14	0.0532539	0.175425	0	0	19.8891	58.3285	NCBP2							Ficolin-1-Rich Granule Lumen (GO:1904813)	2/123	0.0833263	0.198963	0	0	4.30644	10.7015	PSMA2;ALDOA
Viral messenger RNA biosynthesis	2024-01-14	0.0532539	0.175425	0	0	19.8891	58.3285	GTF2F1							SAGA Complex (GO:0000124)	2024-01-23	0.0859999	0.20124	0	0	11.7473	28.821	ENY2
Intronless pre-mRNA processing	2024-01-14	0.0532539	0.175425	0	0	19.8891	58.3285	NCBP2							Pigment Granule (GO:0048770)	2024-01-24	0.0895686	0.205481	0	0	11.236	27.1097	RAB9A
Messenger RNA decay by 5' to 3' exoribonuclease	2024-01-15	0.0569488	0.183988	0	0	18.4675	52.9206	LSM3							INO80-type Complex (GO:0097346)	2024-01-25	0.0931235	0.209528	0	0	10.7673	25.5598	DMAP1
B cell survival pathway	2024-01-16	0.0606294	0.192184	0	0	17.2355	48.3107	JUND							Secretory Granule Membrane (GO:0030667)	3/279	0.0955531	0.210938	0	0	2.84725	6.68554	RAB14;ANXA7;DSG1
Chromatin remodeling by hSWI/SNF ATP-dependent complexes	2024-01-17	0.0642959	0.192888	0	0	16.1575	44.3403	GTF2F1							H4/H2A Histone Acetyltransferase Complex (GO:0043189)	2024-01-29	0.107207	0.228058	0	0	9.22727	20.6045	DMAP1
HIV-1 elongation complex formation in the absence of HIV-1 Tat	2024-01-17	0.0642959	0.192888	0	0	16.1575	44.3403	NCBP2							NuA4 Histone Acetyltransferase Complex (GO:0035267)	2024-01-29	0.107207	0.228058	0	0	9.22727	20.6045	DMAP1
Eukaryotic protein translation	2024-01-17	0.0642959	0.192888	0	0	16.1575	44.3403	EIF1AX							Rough Endoplasmic Reticulum (GO:0005791)	2024-01-30	0.110694	0.230303	0	0	8.90864	19.6078	RAB14
Cytoplasmic ribosomal proteins	2/108	0.066574	0.196218	0	0	4.91956	13.3293	EIF1AX;EIF3B							Melanosome (GO:0042470)	2024-01-31	0.114167	0.230303	0	0	8.61126	18.6872	RAB9A
Downregulation of MTA-3 in ER-negative breast tumors	2024-01-18	0.0679482	0.196816	0	0	15.2063	40.8898	ALDOA							Golgi Stack (GO:0005795)	2024-01-31	0.114167	0.230303	0	0	8.61126	18.6872	RAB14
Hypoxic and oxygen homeostasis regulation of HIF-1-alpha	2024-01-19	0.0715865	0.20384	0	0	14.3608	37.8671	NAA10							Secretory Granule Lumen (GO:0034774)	3/316	0.125909	0.24537	0	0	2.50594	5.1928	PSMA2;ALDOA;LTF
Hypertrophy pathway	2024-01-20	0.0752108	0.21059	0	0	13.6042	35.2004	JUND							Recycling Endosome (GO:0055037)	2/159	0.1278	0.24537	0	0	3.31294	6.81569	RAB14;LTF
HIV life cycle	2/118	0.0776074	0.21066	0	0	4.49319	11.485	NCBP2;GTF2F1							Autophagosome Membrane (GO:0000421)	1935-01-01	0.127928	0.24537	0	0	7.59664	15.6209	CHMP6
Antigen presentation: folding, assembly, and peptide loading of class I MHC proteins	3/255	0.0777437	0.21066	0	0	3.12222	7.97521	PSMA2;TRIM32;RNF111							Actin Cytoskeleton (GO:0015629)	3/327	0.135538	0.255774	0	0	2.41951	4.83539	MYO1C;ALDOA;MARK2
Influenza viral RNA transcription and replication	2/125	0.0856493	0.222277	0	0	4.23599	10.4099	NCBP2;GTF2F1							SAGA-type Complex (GO:0070461)	1938-01-01	0.13811	0.256489	0	0	6.97964	13.8177	ENY2
Post-elongation processing of intronless pre-mRNA	2024-01-23	0.0859999	0.222277	0	0	11.7473	28.821	NCBP2							Membrane Raft (GO:0045121)	2/169	0.140988	0.257744	0	0	3.11298	6.09858	MYO1C;ERLIN2
Downregulation of SMAD2/3-SMAD4 transcriptional activity	2024-01-23	0.0859999	0.222277	0	0	11.7473	28.821	RNF111							Cornified Envelope (GO:0001533)	1941-01-01	0.148174	0.266713	0	0	6.45519	12.3253	DSG1
Proteasome complex	2024-01-24	0.0895686	0.227993	0	0	11.236	27.1097	PSMA2							Transcription Factor TFIID Complex (GO:0005669)	1942-01-01	0.151503	0.268573	0	0	6.29743	11.8842	GTF2F1
Diabetes pathways	2/137	0.0999839	0.237075	0	0	3.85712	8.88196	EXOSC6;EXOSC9							Euchromatin (GO:0000791)	1944-01-01	0.158122	0.274954	0	0	6.00393	11.0736	KMT2E
Pentose phosphate pathway	2024-01-27	0.100192	0.237075	0	0	9.93806	22.8641	ALDOA							Mitochondrial Membrane (GO:0031966)	4/540	0.159802	0.274954	0	0	1.95502	3.58516	SLC25A3;NDUFB4;NDUFS3;PGAM5
Cooperation of prefoldin and TriC/CCT in actin and tubulin folding	2024-01-27	0.100192	0.237075	0	0	9.93806	22.8641	PFDN2							Golgi-associated Vesicle (GO:0005798)	1947-01-01	0.167956	0.284795	0	0	5.61152	10.0113	RAB14
Glycolysis	2024-01-27	0.100192	0.237075	0	0	9.93806	22.8641	ALDOA							Multivesicular Body (GO:0005771)	1950-01-01	0.177676	0.293129	0	0	5.26716	9.10056	CHMP6
CTCF pathway	2024-01-27	0.100192	0.237075	0	0	9.93806	22.8641	CTCF							Endocytic Vesicle (GO:0030139)	2/196	0.177882	0.293129	0	0	2.67607	4.6206	RAB14;RAB9A
Endosomal sorting complex required for transport (ESCRT) pathway	2024-01-28	0.103706	0.241982	0	0	9.5695	21.6863	CHMP6							Tertiary Granule Lumen (GO:1904724)	1953-01-01	0.187284	0.304337	0	0	4.96254	8.31288	LTF
Butanoate metabolism	2024-01-30	0.110694	0.251305	0	0	8.90864	19.6078	PDHA1							Spindle (GO:0005819)	2/210	0.197566	0.316648	0	0	2.49418	4.04476	LSM14A;CCAR2
Interferon-beta enhancer pathway	2024-01-30	0.110694	0.251305	0	0	8.90864	19.6078	GTF2F1							Microvillus (GO:0005902)	1958-01-01	0.203052	0.317988	0	0	4.52609	7.21591	MYO1C
Gluconeogenesis	2024-01-31	0.114167	0.255735	0	0	8.61126	18.6872	ALDOA							Vacuolar Membrane (GO:0005774)	1959-01-01	0.206169	0.317988	0	0	4.44783	7.02338	CHMP6
Translation	2/151	0.117479	0.25969	0	0	3.49223	7.4786	EIF1AX;EIF3B							Condensed Chromosome (GO:0000793)	1960-01-01	0.209274	0.317988	0	0	4.37222	6.83863	CTCF
Fluoropyrimidine activity	1933-01-01	0.121074	0.264162	0	0	8.07224	17.0433	TK1							Ficolin-1-Rich Granule Membrane (GO:0101003)	1960-01-01	0.209274	0.317988	0	0	4.37222	6.83863	DSG1
Fructose and mannose metabolism	1934-01-01	0.124508	0.26817	0	0	7.82723	16.3072	ALDOA							Specific Granule Lumen (GO:0035580)	1961-01-01	0.212367	0.318551	0	0	4.29913	6.66124	LTF
Basal transcription factors	1935-01-01	0.127928	0.272049	0	0	7.59664	15.6209	GTF2F1							Lytic Vacuole (GO:0000323)	2/223	0.216077	0.320013	0	0	2.34592	3.59422	RAB14;RAB9A
Latent infection of Homo sapiens with Mycobacterium tuberculosis	1937-01-01	0.134729	0.279437	0	0	7.17388	14.38	LTF							Platelet Alpha Granule Lumen (GO:0031093)	1966-01-01	0.227655	0.332945	0	0	3.96743	5.8715	ALDOA
FRA pathway	1937-01-01	0.134729	0.279437	0	0	7.17388	14.38	JUND							Spindle Microtubule (GO:0005876)	1968-01-01	0.233687	0.337548	0	0	3.84861	5.59501	CHMP6
HIV-1 transcription initiation	1939-01-01	0.141477	0.286364	0	0	6.79563	13.2896	GTF2F1							Recycling Endosome Membrane (GO:0055038)	1970-01-01	0.239673	0.341973	0	0	3.73668	5.33777	RAB14
Tricarboxylic acid (TCA) cycle	1939-01-01	0.141477	0.286364	0	0	6.79563	13.2896	PDHA1							Actin Filament (GO:0005884)	1971-01-01	0.242649	0.342047	0	0	3.68312	5.21581	MARK2
Pyruvate metabolism and citric acid (TCA) cycle	1940-01-01	0.144832	0.289664	0	0	6.62105	12.7931	PDHA1							Tertiary Granule Membrane (GO:0070821)	1972-01-01	0.245613	0.342104	0	0	3.63106	5.098	RAB14
Transcriptional activity of SMAD2/SMAD3-SMAD4 heterotrimer	1941-01-01	0.148174	0.292861	0	0	6.45519	12.3253	RNF111							Clathrin-Coated Vesicle (GO:0030136)	1978-01-01	0.263159	0.362231	0	0	3.34711	4.46837	RAB14
VEGF, hypoxia, and angiogenesis	1942-01-01	0.151503	0.295959	0	0	6.29743	11.8842	EIF1AX							Lipid Droplet (GO:0005811)	1982-01-01	0.274632	0.372193	0	0	3.18118	4.11111	SET
HNF3A pathway	1944-01-01	0.158122	0.30187	0	0	6.00393	11.0736	ATP5J							Autophagosome (GO:0005776)	1983-01-01	0.277473	0.372193	0	0	3.14222	4.02843	CHMP6
Vasopressin-regulated water reabsorption	1944-01-01	0.158122	0.30187	0	0	6.00393	11.0736	DCTN2							Actin-Based Cell Projection (GO:0098858)	1984-01-01	0.280302	0.372193	0	0	3.10421	3.9482	MYO1C
TGF-beta signaling pathway	2/185	0.162655	0.307034	0	0	2.83851	5.15509	JUND;RNF111							Late Endosome Membrane (GO:0031902)	1985-01-01	0.283121	0.372193	0	0	3.0671	3.87031	CHMP6
LKB1 signaling events	1947-01-01	0.167956	0.313518	0	0	5.61152	10.0113	MARK2							Platelet Alpha Granule (GO:0031091)	1989-01-01	0.294287	0.382573	0	0	2.9271	3.58042	ALDOA
Non-coding RNA metabolism	1950-01-01	0.177676	0.325556	0	0	5.26716	9.10056	NCBP2							Lytic Vacuole Membrane (GO:0098852)	2/287	0.308416	0.396535	0	0	1.8132	2.13288	RAB14;CHMP6
Amyloids	1951-01-01	0.180891	0.325556	0	0	5.16156	8.82554	LTF							Lysosome (GO:0005764)	3/503	0.312775	0.397769	0	0	1.55376	1.80589	RAB14;RAB9A;CHMP6
Pyruvate metabolism	1952-01-01	0.184094	0.325556	0	0	5.0601	8.56325	PDHA1							trans-Golgi Network Membrane (GO:0032588)	1/100	0.324116	0.407759	0	0	2.60042	2.92977	RAB9A
Apoptotic execution phase	1952-01-01	0.184094	0.325556	0	0	5.0601	8.56325	DSG1							Early Endosome (GO:0005769)	2/307	0.337073	0.419548	0	0	1.69258	1.84061	RAB14;LTF
Drug metabolism: other enzymes	1952-01-01	0.184094	0.325556	0	0	5.0601	8.56325	TK1							Early Endosome Membrane (GO:0031901)	1/116	0.365295	0.449889	0	0	2.23682	2.25259	RAB14
Protein folding	1953-01-01	0.187284	0.327747	0	0	4.96254	8.31288	PFDN2							Endoplasmic Reticulum Membrane (GO:0005789)	4/801	0.381082	0.464315	0	0	1.29709	1.25136	ANXA7;MIA3;ERLIN2;EMC7
Meiotic synapsis	1955-01-01	0.193628	0.335356	0	0	4.77826	7.84502	DIDO1							Cytoplasmic Side Of Plasma Membrane (GO:0009898)	1/124	0.384945	0.464315	0	0	2.09049	1.99569	DSG1
Autodegradation of Cdh1 by Cdh1-APC/C	1958-01-01	0.203052	0.346386	0	0	4.52609	7.21591	PSMA2							Lysosomal Membrane (GO:0005765)	2/356	0.405614	0.484254	0	0	1.45465	1.31261	RAB14;CHMP6
ATF2 transcription factor network	1959-01-01	0.206169	0.346386	0	0	4.44783	7.02338	JUND							Endosome Membrane (GO:0010008)	2/361	0.412433	0.485563	0	0	1.43403	1.27009	RAB14;CHMP6
T cell receptor regulation of apoptosis	4/603	0.208884	0.346386	0	0	1.74372	2.73062	TBL3;JUND;RAB14;LTF							Cytoskeleton (GO:0005856)	3/599	0.415011	0.485563	0	0	1.29705	1.14069	MYO1C;BASP1;ALDOA
Adaptive immune system	4/606	0.211327	0.346386	0	0	1.73476	2.69642	DCTN2;PSMA2;TRIM32;RNF111							Mitotic Spindle (GO:0072686)	1/143	0.42924	0.497238	0	0	1.80904	1.52997	LSM14A
Licensing factor removal from origins	1961-01-01	0.212367	0.346386	0	0	4.29913	6.66124	PSMA2							Mitochondrial Envelope (GO:0005740)	1/146	0.43594	0.500049	0	0	1.77134	1.47066	NDUFS3
Glucose metabolism	1961-01-01	0.212367	0.346386	0	0	4.29913	6.66124	ALDOA							Mitochondrial Outer Membrane (GO:0005741)	1/151	0.446934	0.507683	0	0	1.71186	1.37864	PGAM5
Proteasome degradation	1963-01-01	0.218518	0.35211	0	0	4.16003	6.32694	PSMA2							Specific Granule (GO:0042581)	1/159	0.464087	0.522098	0	0	1.62453	1.24712	LTF
Ubiquitin-mediated degradation of phosphorylated Cdc25A	1964-01-01	0.221575	0.35211	0	0	4.0938	6.16932	PSMA2							Organelle Outer Membrane (GO:0031968)	1/170	0.486817	0.542453	0	0	1.51794	1.09272	PGAM5
HIF-1 transcriptional activity in hypoxia	1966-01-01	0.227655	0.35211	0	0	3.96743	5.8715	ALDOA							Nuclear Membrane (GO:0031965)	1/227	0.590201	0.651448	0	0	1.13182	0.596802	TOR1AIP1
Destabilization of mRNA by AUF1 (hnRNP D0)	1966-01-01	0.227655	0.35211	0	0	3.96743	5.8715	PSMA2							trans-Golgi Network (GO:0005802)	1/241	0.612269	0.66949	0	0	1.06504	0.522493	RAB9A
Signaling by TGF-beta receptor complex	1966-01-01	0.227655	0.35211	0	0	3.96743	5.8715	RNF111							Cilium (GO:0005929)	1/257	0.636055	0.68906	0	0	0.997666	0.451414	RAB14
cAMP cell motility pathway inferred from amoeba model	1967-01-01	0.230677	0.35211	0	0	3.90712	5.73073	PDE12							Polymeric Cytoskeletal Fiber (GO:0099513)	1/265	0.647402	0.694918	0	0	0.967041	0.420457	MARK2
Activation of NF-kappaB in B cells	1968-01-01	0.233687	0.35211	0	0	3.84861	5.59501	PSMA2							Dendrite (GO:0030425)	1/270	0.654316	0.695954	0	0	0.948824	0.402458	MARK2
AP-1 transcription factor network	1970-01-01	0.239673	0.35211	0	0	3.73668	5.33777	JUND							Endoplasmic Reticulum Lumen (GO:0005788)	1/284	0.672971	0.709347	0	0	0.901244	0.356941	MIA3
Nucleotide metabolism	1970-01-01	0.239673	0.35211	0	0	3.73668	5.33777	TK1							Cell-Cell Junction (GO:0005911)	1/299	0.691855	0.722742	0	0	0.855225	0.315046	DSG1
Signaling events mediated by HDAC class I	1970-01-01	0.239673	0.35211	0	0	3.73668	5.33777	GATAD2A							Microtubule Cytoskeleton (GO:0015630)	1/342	0.740228	0.766431	0	0	0.745744	0.224318	CCAR2
Apoptosis	2/242	0.243396	0.35211	0	0	2.15811	3.04955	PSMA2;DSG1							Collagen-Containing Extracellular Matrix (GO:0062023)	1/373	0.770372	0.790644	0	0	0.682516	0.178057	ANXA7
Leishmaniasis	1972-01-01	0.245613	0.35211	0	0	3.63106	5.098	MARCKSL1							Cytoplasmic Vesicle Membrane (GO:0030659)	1/389	0.784551	0.798195	0	0	0.653836	0.15865	CHMP6
Cyclin A-Cdk2-associated events at S phase entry	1972-01-01	0.245613	0.35211	0	0	3.63106	5.098	PSMA2							Neuron Projection (GO:0043005)	1/557	0.890016	0.897689	0	0	0.45235	0.0527058	MARK2
Protein metabolism	3/442	0.24808	0.35211	0	0	1.77522	2.47466	EIF1AX;PFDN2;EIF3B
Degradation of beta-catenin by the destruction complex	1973-01-01	0.248566	0.35211	0	0	3.58045	4.98415	PSMA2
E2F transcription factor network	1974-01-01	0.251507	0.35211	0	0	3.53122	4.87409	TK1
Seven transmembrane receptor signaling through beta-arrestin	1974-01-01	0.251507	0.35211	0	0	3.53122	4.87409	PDE12
Cell cycle	3/453	0.259613	0.360455	0	0	1.73084	2.33415	DIDO1;DCTN2;PSMA2
Apoptosis regulation	1978-01-01	0.263159	0.362383	0	0	3.34711	4.46837	PSMA2
Antigen processing: cross presentation	1979-01-01	0.266044	0.363377	0	0	3.30403	4.37484	PSMA2
FSH regulation of apoptosis	2/263	0.27376	0.367051	0	0	1.98236	2.56815	RAB14;TK1
APC/C-mediated degradation of cell cycle proteins	1982-01-01	0.274632	0.367051	0	0	3.18118	4.11111	PSMA2
Meiosis	1983-01-01	0.277473	0.367051	0	0	3.14222	4.02843	DIDO1
Response to elevated platelet cytosolic calcium	1983-01-01	0.277473	0.367051	0	0	3.14222	4.02843	ALDOA
Myc active pathway	1985-01-01	0.283121	0.368716	0	0	3.0671	3.87031	TK1
C-Myb transcription factor network	1985-01-01	0.283121	0.368716	0	0	3.0671	3.87031	SLC25A3
Mitotic G2-G2/M phases	1987-01-01	0.288726	0.371015	0	0	2.99547	3.72121	DCTN2
DNA replication pre-Initiation	1988-01-01	0.291512	0.371015	0	0	2.96089	3.64981	PSMA2
HIF-1 degradation in normoxia	1988-01-01	0.291512	0.371015	0	0	2.96089	3.64981	PSMA2
Thymic stromal lymphopoietin (TSLP) pathway	1990-01-01	0.297052	0.375223	0	0	2.89406	3.51295	PSMA2
Fc gamma receptor-mediated phagocytosis	1994-01-01	0.308003	0.386154	0	0	2.76903	3.26093	MARCKSL1
Downstream signaling events Of B cell receptor (BCR)	1998-01-01	0.318787	0.396712	0	0	2.6543	3.03449	PSMA2
Pyrimidine metabolism	1/100	0.324116	0.400379	0	0	2.60042	2.92977	TK1
Chromosome maintenance	1/103	0.332033	0.404214	0	0	2.52355	2.78227	DIDO1
MHC class II antigen presentation	1/103	0.332033	0.404214	0	0	2.52355	2.78227	DCTN2
S phase	1/112	0.355238	0.42932	0	0	2.31789	2.39894	PSMA2
mTOR signaling pathway	1/113	0.357767	0.42932	0	0	2.29708	2.3611	POLDIP3
Cell cycle checkpoints	1/117	0.367784	0.438211	0	0	2.21742	2.21799	PSMA2
G alpha s pathway	1/120	0.375196	0.44367	0	0	2.16119	2.11863	PDE12
Notch signaling pathway	1/121	0.377648	0.44367	0	0	2.14307	2.08691	MARK2
HIV factor interactions with host	1/128	0.394544	0.45988	0	0	2.02424	1.88259	PSMA2
PDGFB signaling pathway	1/129	0.39692	0.45988	0	0	2.00832	1.85573	JUND
Membrane trafficking	1/133	0.406334	0.465476	0	0	1.94707	1.75349	CHMP6
TNF-alpha effects on cytokine activity, cell motility, and apoptosis	1/135	0.410987	0.465476	0	0	1.91781	1.70531	ATP5J
Mitotic G1-G1/S phases	1/135	0.410987	0.465476	0	0	1.91781	1.70531	PSMA2
Ubiquitin-mediated proteolysis	1/136	0.4133	0.465476	0	0	1.90351	1.68191	TRIM32
Adrenergic pathway	1/137	0.415604	0.465476	0	0	1.88942	1.65895	PDE12
EGF/EGFR signaling pathway	1/141	0.42473	0.471935	0	0	1.83506	1.57137	JUND
Influenza infection	1/142	0.426989	0.471935	0	0	1.82196	1.55048	GTF2F1
Interleukin-5 regulation of apoptosis	1/144	0.431482	0.473784	0	0	1.79629	1.50984	SUPT6H
Metabolism	7/1615	0.443553	0.483876	0	0	1.12289	0.912839	PDHA1;NDUFB4;NDUFS3;ATP5J;ATP5I;TK1;ALDOA
Signaling by the B cell receptor (BCR)	1/151	0.446934	0.484419	0	0	1.71186	1.37864	PSMA2
Amino acid metabolism	1/195	0.534997	0.576151	0	0	1.32066	0.826063	PSMA2
Endocytosis	1/201	0.545879	0.584126	0	0	1.28065	0.77525	CHMP6
Immune system	4/998	0.550115	0.584295	0	0	1.02931	0.615145	DCTN2;PSMA2;TRIM32;RNF111
Platelet activation, signaling and aggregation	1/205	0.552994	0.584295	0	0	1.25528	0.743641	ALDOA
DNA replication	1/207	0.55651	0.584335	0	0	1.24297	0.728468	PSMA2
Wnt signaling pathway	1/231	0.59663	0.62257	0	0	1.11191	0.574258	MARK2
Carbohydrate metabolism	1/235	0.602959	0.62529	0	0	1.09269	0.552797	ALDOA
Insulin signaling pathway	1/277	0.663771	0.684132	0	0	0.924431	0.378848	MYO1C
Oncostatin M	1/311	0.706185	0.722566	0	0	0.821617	0.285823	DSG1
MAPK signaling pathway	1/314	0.709663	0.722566	0	0	0.813618	0.279042	JUND
Generic transcription pathway	1/377	0.774	0.783326	0	0	0.675117	0.172954	RNF111
Hemostasis pathway	1/468	0.84284	0.847887	0	0	0.541033	0.0925045	ALDOA
Interleukin-2 signaling pathway	1/847	0.966017	0.966017	0	0	0.292837	0.0101246	JUND
